# Wide distributions and cryptic diversity within a *Microstomum* (Platyhelminthes) species complex

**DOI:** 10.1101/290429

**Authors:** Sarah Atherton, Ulf Jondelius

## Abstract

*Microstomum lineare* is a common species of fresh and brackish waters found worldwide. Three genes (18S, CO1, ITS) were sequenced from specimens of *M. lineare* collected from four countries and the levels of cryptic diversity and genetic structuring was assessed. Results showed *M. lineare* has very wide haplotype distributions suggesting higher than expected dispersal capabilities. In addition, three new species were described on the basis of molecular taxonomy: *Microstomum artoisi* sp. nov., *Microstomum tchaikovskyi* sp. nov., and *Microstomum zicklerorum* sp. nov.
