## Supplementary Materials for "Wide distributions and cryptic diversity within a *Microstomum* (Platyhelminthes) species complex"

### Sheet: Sheet1
Table S4: Average uncorrected Kimura-2-Parameter (K2P) genetic distances for ITS1-5.8S-ITS2 sequences between (below diagonal) and within (diagonal) locations (See Table S1, Figure 1) and pairwise Fst values (above diagonal). *p<0.05, **p<0.01
	DA	JA	ÅN	L4	L3	L2	L1	B	SK	VÄ	SÖ	KE	HA	TU	GO	LO
DA	0	0	-0.157	0	0.642*	1.000*	1.000*	-0.017	0	-0.024	-0.299	-0.29	0	0	0	1
JA	0	0	-0.157	0	0.642**	1	1.000**	-0.017	0	-0.024	-0.299	-0.29	0	0	0	1
ÅN	0.002	0.002	0.003	-0.673	0.521**	0.141*	0.742**	0.298*	-0.038	0.165*	0.004	0.132	-0.673	0.088	-0.051	0.974**
L4	0	0	0.002	-	0.575*	1	1	-0.5	0	-0.4	-0.95	-1	0	0	-1	1
L3	0.007	0.007	0.006	0.007	0.002	0.755**	0.1	0.589**	0.674**	0.563**	0.168**	0.324**	0.575	0.731**	0.645*	0.978**
L2	0.001	0.001	0.002	0.001	0.008	0	1.000**	0.364**	1.000**	0.367*	0.004	0.049**	1	1.000*	0.855	1.000**
L1	0.008	0.008	0.007	0.008	0.001	0.008	0	0.711**	1.000*	0.713**	0.213**	0.326**	1	1.000*	0.981*	1.000*
B	0.005	0.005	0.007	0.005	0.012	0.006	0.013	0.008	0.118	0.387**	0.009	0.002	-0.5	0.294	0.01	0.934**
SK	0	0	0.002	0	0.007	0.001	0.008	0.005	0	0.067	-0.163	-0.132	0	0	0.25	1
VÄ	0.002	0.002	0.004	0.002	0.007	0.003	0.008	0.007	0.002	0.003	0.092**	0.274**	-0.4	0.16	0.058	0.971**
SÖ	0.011	0.011	0.012	0.011	0.015	0.012	0.016	0.016	0.011	0.013	0.022	-0.117	-0.95	-0.037	-0.288	0.784**
KE	0.019	0.019	0.02	0.019	0.025	0.02	0.026	0.022	0.019	0.021	0.026	0.037	-1	0.04	-0.289	0.662**
HA	0	0	0.002	0	0.007	0.001	0.008	0.005	0	0.002	0.011	0.019	-	0	-1	1
TU	0	0	0.002	0	0.007	0.001	0.008	0.005	0	0.002	0.011	0.019	0	0	0.538	1.000**
GO	0	0	0.002	0	0.007	0.001	0.008	0.005	0	0.002	0.012	0.019	0	0	0.001	0.996*
LO	0.08	0.08	0.082	0.08	0.085	0.081	0.086	0.079	0.08	0.082	0.07	0.07	0.08	0.08	0.079	0
