## Supplementary Materials for "Wide distributions and cryptic diversity within a *Microstomum* (Platyhelminthes) species complex"

### Sheet: Sheet1
Table S3: Approximate distances in km between sampling locations (Figure 1, Table 1) and results of the mantel tests, including all collected specimens and specimens from Europe only.
	DA	JA	L4	L3	L2	L1	ÅN	B	SK	SÖ	VÄ	KE	HA	TU	GO	MA
DA	0
JA	230.62	0
L4	318.07	233.72	0
L3	440.17	334.06	122.27	0
L2	715.34	584.97	397.8	275.34	0
L1	763.37	623.28	445.86	325.44	54.19	0
ÅN	300.04	346.81	177.97	245.89	492.83	546.55	0
B	1332.61	1444.84	1638.13	1758.41	2025.22	2067.22	1623.76	0
SK	623.86	818.26	939.01	1059.65	1334.58	1384.45	868.35	827.98	0
SÖ	289.35	519.52	559.82	682.65	951.02	992.88	454.95	1230.03	425.83	0
VÄ	338.38	520.24	654.56	776.65	1051.81	1099.91	610.92	1016	298.14	248.8	0
KE	500.97	626.53	467.93	503.15	679.99	732.66	292.96	1710.81	896.6	478.41	712.69	0
HA	432.73	609.8	509.68	578.35	796.17	850.18	335.67	1557.4	736.95	333.58	577.4	146.2	0
TU	395.5	590.52	518.22	599.17	831.96	886.15	353.11	1486.08	665.66	264.35	510.4	234.22	71.41	0
GO	475.34	704.11	751.01	861.84	1126.96	1179.89	636.55	1138.16	310.2	191.98	300.79	602.85	438.3	368.6	0
MA	5774.2	5586.8	5737.93	5735.16	5710.39	5710.4	5908.85	5648.37	5978.44	6007.38	5822.49	6201.59	6195.38	6168.23	6122.86	0
			Mean Y	SS Y	Mean X	SS X	ZY	SP	RC	CC	Y by X	P	No Small	No Eq	No Lg
Mantel test with USA			0.704754	46.7651	11.3349	59537	2403.38	382.327	0.006422	0.2291	0.0525	0.042	958	0	42
Mantel test without USA			0.6768	44.6895	6.8025	4881.14		1109.29	45.7749	0.009378	0.098009	0.252	748	0	252
